# Gene expression in the hypothalamus of gonad-sex chromosome divergent embryonic chickens

**DOI:** 10.64898/2026.11.15.766747

**Authors:** Vincent Mullis, Jérôme P. Plumier, Zeyu B. Yang, Kiran K. Soma, Nicole M. Baran

## Abstract

Sexual differentiation of the brain of birds is shaped by gonadal steroid hormones and also by cell-autonomous mechanisms resulting from limited sex chromosome dosage compensation. In this study, we compare gene expression in the hypothalamus of gonad-sex chromosome divergent embryonic chickens treated with the aromatase inhibitor fadrozole to their control counterparts. Consistent with a lack of dosage compensation, we find a robust effect of sex chromosomes on hypothalamic gene expression, and a large portion of differentially expressed genes were on the Z and W sex chromosomes. Despite the presence of developing testes and markedly reduced estrogen concentrations in fadrozole-treated chromosomal female (ZW) birds, we find modest effects of gonadal hormones on gene expression in the brain. Weighted gene coexpression network analysis revealed that the most prominent effects were attributable to interactions between chromosomal sex and treatment. Our results highlight that chromosomal sex and steroid hormones together shape the sexual differentiation of the embryonic avian brain, challenging the primacy of the organizational effects of sex steroids on the brain during development.
