## Supplementary Table 1 for "Gene expression in the hypothalamus of gonad-sex chromosome divergent embryonic chickens"

### Sheet: Sheet1
Supplementary Table 1: RNA-Sequencing results (FastQC and HISAT2 quality control)
	Sequences Flagged as Poor Quality: 0 for all samples : Sequence Length: 150 for all samples				Overrepresented Sequences?
Subject	File Name (Conventional Base Calls, Sanger/Illumina 1.9)	Total Sequences	%GC	Sequence Duplication Levels	Sequences	Count	Percentage	Possible Source	Aligned Concordantly 0 times	Aligned Concordantly Exactly 1 time	Aligned Concordantly >1 times	Overall Alignment Rate
F20_ZW	F20_ZW_1.fq.gz	26928637	48	0.5236	N/A	N/A	N/A	N/A	0.0918	0.8753	0.0329	0.937
	F20_ZW_2.fq.gz		48	0.5173	1 Detected: GGGGGGGGGGGGGGGGGGGGGGGGGGGGGGGGGGGGGGGGGGGGGGGGGG	30708	0.114035	No Hit (Probably Adapter Sequence)
F22_ZW	F22_ZW_1.fq.gz	21066471	48	0.5418	N/A	N/A	N/A	N/A	0.0947	0.8651	0.0402	0.9354
	F22_ZW_2.fq.gz		48	0.5356	1 Detected: GGGGGGGGGGGGGGGGGGGGGGGGGGGGGGGGGGGGGGGGGGGGGGGGGG	35731	0.169611	No Hit (Probably Adapter Sequence)
F32_ZW	F32_ZW_1.fq.gz	24285549	48	0.5301	N/A	N/A	N/A	N/A	0.0935	0.8716	0.0348	0.9357
	F32_ZW_2.fq.gz		48	0.522	1 Detected: GGGGGGGGGGGGGGGGGGGGGGGGGGGGGGGGGGGGGGGGGGGGGGGGGG	33856	0.139408	No Hit (Probably Adapter Sequence)
F34_ZW	F34_ZW_1.fq.gz	35433068	48	0.4842	N/A	N/A	N/A	N/A	0.0903	0.8839	0.0258	0.9377
	F34_ZW_2.fq.gz		48	0.4613	1 Detected: GGGGGGGGGGGGGGGGGGGGGGGGGGGGGGGGGGGGGGGGGGGGGGGGGG	54279	0.153187	No Hit (Probably Adapter Sequence)
F38_ZZ	F38_ZZ_1.fq.gz	23617071	49	0.5317	N/A	N/A	N/A	N/A	0.0954	0.8663	0.0383	0.9337
	F38_ZZ_2.fq.gz		49	0.5235	1 Detected: GGGGGGGGGGGGGGGGGGGGGGGGGGGGGGGGGGGGGGGGGGGGGGGGGG	40647	0.172109	No Hit (Probably Adapter Sequence)
F40_ZW	F40_ZW_1.fq.gz	30658821	47	0.4986	N/A	N/A	N/A	N/A	0.0811	0.8936	0.0253	0.9441
	F40_ZW_2.fq.gz		47	0.4872	1 Detected: GGGGGGGGGGGGGGGGGGGGGGGGGGGGGGGGGGGGGGGGGGGGGGGGGG	75792	0.19444	No Hit (Probably Adapter Sequence)
F42_ZZ	F42_ZZ_1.fq.gz	24546356	47	0.5428	N/A	N/A	N/A	N/A	0.084	0.8919	0.0241	0.9421
	F42_ZZ_2.fq.gz		47	0.5324	N/A	N/A	N/A	N/A
F44_ZZ	F44_ZZ_1.fq.gz	27999798	47	0.5262	N/A	N/A	N/A	N/A	0.0858	0.8927	0.0215	0.9406
	F44_ZZ_2.fq.gz		47	0.5136	N/A	N/A	N/A	N/A
F48_ZZ	F48_ZZ_1.fq.gz	24130251	47	0.5442	N/A	N/A	N/A	N/A	0.0881	0.8892	0.0226	0.9379
	F48_ZZ_2.fq.gz		47	0.5363	N/A	N/A	N/A	N/A
F50_ZZ	F50_ZZ_1.fq.gz	32500349	47	0.5035	N/A	N/A	N/A	N/A	0.0935	0.884	0.0225	0.9359
	F50_ZZ_2.fq.gz		48	0.4812	1 Detected: GGGGGGGGGGGGGGGGGGGGGGGGGGGGGGGGGGGGGGGGGGGGGGGGGG	54920	0.168983	No Hit (Probably Adapter Sequence)
S37_ZZ	S37_ZZ_1.fq.gz	24083019	49	0.4945	N/A	N/A	N/A	N/A	0.0897	0.8669	0.0434	0.9385
	S37_ZZ_2.fq.gz		48	0.4751	1 Detected: GGGGGGGGGGGGGGGGGGGGGGGGGGGGGGGGGGGGGGGGGGGGGGGGGG	40199	0.166918	No Hit (Probably Adapter Sequence)
S47_ZW	S47_ZW_1.fq.gz	26551954	48	0.5314	N/A	N/A	N/A	N/A	0.094	0.8833	0.0226	0.9334
	S47_ZW_2.fq.gz		48	0.52	N/A	N/A	N/A	N/A
S49_ZW	S49_ZW_1.fq.gz	25228718	47	0.5455	N/A	N/A	N/A	N/A	0.0884	0.8905	0.0211	0.9376
	S49_ZW_2.fq.gz		47	0.5367	N/A	N/A	N/A	N/A
S51_ZZ	S51_ZZ_1.fq.gz	23527230	48	0.5422	N/A	N/A	N/A	N/A	0.0879	0.8886	0.0235	0.9386
	S51_ZZ_2.fq.gz		48	0.532	N/A	N/A	N/A	N/A
S56_ZW	S56_ZW_1.fq.gz	23359135	47	0.5242	N/A	N/A	N/A	N/A	0.098	0.8793	0.0227	0.932
	S56_ZW_2.fq.gz		48	0.5064	1 Detected: GGGGGGGGGGGGGGGGGGGGGGGGGGGGGGGGGGGGGGGGGGGGGGGGGG	40024	0.171342	No Hit (Probably Adapter Sequence)
S57_ZW	S57_ZW_1.fq.gz	20267166	48	0.5568	N/A	N/A	N/A	N/A	0.0947	0.8818	0.0235	0.9327
	S57_ZW_2.fq.gz		48	0.5439	N/A	N/A	N/A	N/A
S58_ZW	S58_ZW_1.fq.gz	25709645	47	0.5384	N/A	N/A	N/A	N/A	0.0926	0.8836	0.0238	0.9348
	S58_ZW_2.fq.gz		47	0.5245	N/A	N/A	N/A	N/A
S62_ZZ	S62_ZZ_1.fq.gz	25439666	48	0.5314	N/A	N/A	N/A	N/A	0.0914	0.8831	0.0254	0.9355
	S62_ZZ_2.fq.gz		48	0.5208	N/A	N/A	N/A	N/A
S63_ZZ	S63_ZZ_1.fq.gz	24613788	47	0.5203					0.0852	0.8889	0.026	0.9409
	S63_ZZ_2.fq.gz		47	0.5065
S9_ZZ	S9_ZZ_1.fq.gz	21632432	48	0.5155					0.0955	0.8704	0.0341	0.9353
	S9_ZZ_2.fq.gz		48	0.4976	1 Detected: GGGGGGGGGGGGGGGGGGGGGGGGGGGGGGGGGGGGGGGGGGGGGGGGGG	40170	0.185693	No Hit (Probably Adapter Sequence)
												0.93697
