## Supplementary Table 3 for "Gene expression in the hypothalamus of gonad-sex chromosome divergent embryonic chickens"

### Sheet: Sheet1
Supplementary Table 3: Differentially Expressed Gene Contrasts GO Term Analysis
Down SZZ vs SZW					Up SZZ vs SZW					Down FZZ vs FZW					Up FZZ vs FZW					Down SZZ vs FZZ					Up SZZ vs FZZ					Down SZW vs FZW					Up SZW vs FZW					Down Interaction					Up Interaction
Number of Genes mapped to Background Gene Subset:		389 of 470		Cellular components	Number of Genes mapped to Background Gene Subset:		174 of 317		bioenergetics, gene expression***	Number of Genes mapped to Background Gene Subset:		264 of 332		Translation machinery *	Number of Genes mapped to Background Gene Subset:		175 of 294		Gene expression	Number of Genes mapped to Background Gene Subset:		494 of 621		Synaptic Communication/development ***	Number of Genes mapped to Background Gene Subset:		825 of 1010		Developmental processes/gene expression ***	Number of Genes mapped to Background Gene Subset:		243 of 310		Synaptic Communication/Development***	Number of Genes mapped to Background Gene Subset:				Gene expression/cell cycle ***	Number of Genes mapped to Background Gene Subset:				Gene expression ***	Number of Genes mapped to Background Gene Subset:				Nucleus *
GO Biological Process:					GO Biological Process:					GO Biological Process:					GO Biological Process:					GO Biological Process:					GO Biological Process:					GO Biological Process:					GO Biological Process:					GO Biological Process:					GO Biological Process:
Enrichment FDR	nGenes	Pathway Genes	Fold Enrichment	Pathways (click for details)	Enrichment FDR	nGenes	Pathway Genes	Fold Enrichment	Pathways (click for details)	Enrichment FDR	nGenes	Pathway Genes	Fold Enrichment	Pathways (click for details)	Enrichment FDR	nGenes	Pathway Genes	Fold Enrichment	Pathways (click for details)	Enrichment FDR	nGenes	Pathway Genes	Fold Enrichment	Pathways (click for details)	Enrichment FDR	nGenes	Pathway Genes	Fold Enrichment	Pathways (click for details)	Enrichment FDR	nGenes	Pathway Genes	Fold Enrichment	Pathways (click for details)	Enrichment FDR	nGenes	Pathway Genes	Fold Enrichment	Pathways (click for details)	Enrichment FDR	nGenes	Pathway Genes	Fold Enrichment	Pathways (click for details)	Enrichment FDR	nGenes	Pathway Genes	Fold Enrichment	Pathways (click for details)
					0.037	2	3	65.3	Energy coupled proton transmembrane transport against electrochemical gradient						0.011	4	22	17.7	Mrna splice site recognition	4.4e-10	27	174	5.4	Vesicle-mediated transport in synapse	1.1e-10	96	916	2.2	Cell cycle proc.	0.0085	7	64	7.7	Reg. of microtubule polymerization or depolymerization	4e-05	14	126	5.7	Dna-templated dna replication	0.0057	4	22	21.2	Mrna splice site recognition
					0.037	2	3	65.3	Electron transport coupled proton transport						0.0084	5	39	12.5	Spliceosomal complex assembly	1e-07	22	149	5.1	Synaptic vesicle cycle	1.6e-10	141	1596	1.8	Neg. reg. of macromolecule metabolic proc.	0.012	9	127	5	Neurotransmitter transport	5.5e-06	19	202	4.8	Dna replication	0.00027	6	39	18	Spliceosomal complex assembly
					0.032	3	12	24.5	Pentose-phosphate shunt						0.016	6	75	7.8	Forebrain generation of neurons	1.9e-07	31	297	3.6	Modulation of chemical synaptic transmission	8.2e-11	150	1720	1.8	Neg. reg. of metabolic proc.	0.012	14	297	3.3	Reg. of system proc.	5.7e-05	28	483	3	Reg. of cell cycle proc.	0.014	7	122	6.7	Reg. of rna splicing
					0.039	3	14	21	Nadph regeneration						0.016	6	75	7.8	Rna 3-prime-end processing	1.9e-07	31	297	3.6	Reg. of trans-synaptic signaling	3e-15	265	3339	1.6	Neg. reg. of cellular proc.	0.0011	23	501	3.2	Synaptic signaling	2.4e-05	36	694	2.7	Reg. of cell cycle	0.033	7	147	5.6	Protein-rna complex organization
					0.012	6	62	9.5	Atp synthesis coupled electron transport						0.0073	8	122	6.4	Reg. of rna splicing	8.3e-12	51	501	3.5	Synaptic signaling	7.1e-13	229	2888	1.6	Rna biosynthetic proc.	0.0014	22	483	3.2	Trans-synaptic signaling	4.1e-05	37	745	2.5	Dna metabolic proc.	0.0035	13	371	4.1	Rna splicing
					0.032	5	54	9.1	Aerobic electron transport chain						0.035	7	126	5.4	Dna-templated dna replication	2.8e-10	47	483	3.4	Trans-synaptic signaling	1.6e-13	241	3047	1.6	Rna metabolic proc.	0.0022	21	477	3.1	Chemical synaptic transmission	5.4e-05	44	988	2.3	Neg. reg. of nucleobase-containing compound metabolic proc.	0.00025	22	775	3.3	Rna processing
					0.039	5	60	8.2	Mitochondrial atp synthesis coupled electron transport						0.012	9	173	5.1	Epigenetic reg. of gene expression	4e-10	46	477	3.3	Chemical synaptic transmission	8e-16	280	3550	1.6	Nucleic acid metabolic proc.	0.0022	21	477	3.1	Anterograde trans-synaptic signaling	7.5e-12	132	3550	1.9	Nucleic acid metabolic proc.	9.2e-06	54	2888	2.2	Rna biosynthetic proc.
					0.012	7	87	7.9	Oxidative phosphorylation						0.031	9	202	4.3	Dna replication	4e-10	46	477	3.3	Anterograde trans-synaptic signaling	5.3e-13	237	3013	1.6	Nucleic acid biosynthetic proc.	0.00036	31	764	2.9	Cell-cell signaling	3e-09	111	3013	1.9	Nucleic acid biosynthetic proc.	1.1e-05	55	3047	2.1	Rna metabolic proc.
					0.025	6	75	7.8	Respiratory electron transport chain						0.0065	14	371	3.7	Rna splicing	8.3e-12	65	764	2.9	Cell-cell signaling	1.4e-10	197	2505	1.6	Reg. of nucleobase-containing compound metabolic proc.	0.0058	25	685	2.6	Neuron projection development	2.7e-08	105	2888	1.9	Rna biosynthetic proc.	1.4e-05	54	3013	2.1	Nucleic acid biosynthetic proc.
					0.025	6	75	7.8	Rna 3-prime-end processing						0.033	12	350	3.3	Ribonucleoprotein complex biogenesis	4.3e-07	50	685	2.5	Neuron projection development	6e-14	268	3476	1.6	Neg. reg. of biological proc.	0.0088	25	727	2.4	Monoatomic cation transport	1.2e-06	90	2505	1.8	Reg. of nucleobase-containing compound metabolic proc.	0.016	30	1722	2	Transcription by rna polymerase ii
					0.032	6	83	7.1	Electron transport chain						0.00011	25	775	3.1	Rna processing	9.5e-07	51	727	2.4	Monoatomic cation transport	2.7e-11	231	3039	1.6	Multicellular organism development	0.0085	27	799	2.4	Neuron development	3.9e-08	108	3047	1.8	Rna metabolic proc.	0.00011	54	3228	2	Nucleobase-containing compound biosynthetic proc.
					0.029	7	113	6.1	Proton transmembrane transport						2.2e-05	60	2888	2	Rna biosynthetic proc.	1.1e-06	54	799	2.3	Neuron development	1.5e-11	242	3213	1.6	Reg. of primary metabolic proc.	0.0095	31	1019	2.1	Neuron differentiation	2.9e-08	113	3228	1.8	Nucleobase-containing compound biosynthetic proc.	0.014	36	2220	1.9	Dna-templated transcription
					0.037	7	126	5.4	Dna-templated dna replication						2.2e-05	62	3047	2	Rna metabolic proc.	4.3e-07	67	1073	2.2	Vesicle-mediated transport	1.5e-11	243	3228	1.6	Nucleobase-containing compound biosynthetic proc.	0.01	32	1077	2.1	Generation of neurons	5.7e-05	79	2311	1.8	Reg. of rna metabolic proc.	0.00014	57	3550	1.9	Nucleic acid metabolic proc.
					0.009	23	775	2.9	Rna processing						4.6e-05	60	3013	1.9	Nucleic acid biosynthetic proc.	4.8e-07	67	1077	2.2	Generation of neurons	1e-11	263	3566	1.5	Reg. of macromolecule metabolic proc.	0.0085	36	1247	2	Neurogenesis	1.7e-09	135	3962	1.7	Nucleobase-containing compound metabolic proc.	0.027	36	2311	1.8	Reg. of rna metabolic proc.
					0.012	53	3047	1.7	Rna metabolic proc.						0.035	33	1722	1.9	Transcription by rna polymerase ii	1.6e-06	63	1019	2.1	Neuron differentiation	1.4e-12	289	3962	1.5	Nucleobase-containing compound metabolic proc.	0.012	35	1249	2	Reg. of localization	5.2e-06	105	3213	1.7	Reg. of primary metabolic proc.	0.00033	63	4274	1.7	Gene expression
					0.01	60	3550	1.7	Nucleic acid metabolic proc.						0.00011	61	3228	1.8	Nucleobase-containing compound biosynthetic proc.	5.4e-08	77	1247	2.1	Neurogenesis	6e-12	280	3850	1.5	Anatomical structure development	0.0088	42	1569	1.9	Reg. of cellular component organization	1.9e-05	111	3566	1.6	Reg. of macromolecule metabolic proc.	0.0013	58	3962	1.7	Nucleobase-containing compound metabolic proc.
					0.028	53	3213	1.6	Reg. of primary metabolic proc.						4.6e-05	67	3550	1.8	Nucleic acid metabolic proc.	1.1e-08	98	1717	2	Nervous system development	6e-12	284	3924	1.5	Reg. of metabolic proc.	0.012	44	1717	1.8	Nervous system development	7.5e-05	103	3339	1.6	Neg. reg. of cellular proc.	0.0018	64	4610	1.6	Macromolecule biosynthetic proc.
					0.01	65	3962	1.6	Nucleobase-containing compound metabolic proc.						0.00012	70	3962	1.7	Nucleobase-containing compound metabolic proc.	2.8e-10	159	3193	1.7	Transport	1.6e-13	329	4610	1.5	Macromolecule biosynthetic proc.	0.0022	86	3905	1.6	Localization	2.1e-07	142	4610	1.6	Macromolecule biosynthetic proc.
					0.01	69	4274	1.6	Gene expression						7.9e-05	75	4274	1.7	Gene expression	3.9e-10	164	3367	1.7	Establishment of localization	4.6e-12	304	4274	1.5	Gene expression	0.0085	74	3367	1.5	Establishment of localization	1.2e-05	120	3924	1.6	Reg. of metabolic proc.
					0.014	71	4610	1.5	Macromolecule biosynthetic proc.						0.00011	78	4610	1.6	Macromolecule biosynthetic proc.	3.3e-08	175	3905	1.6	Localization	1.4e-11	297	4192	1.5	Developmental proc.	0.011	70	3193	1.5	Transport	3.8e-06	130	4274	1.6	Gene expression
GO Cellular Component:					GO Cellular Component:					GO Cellular Component:					GO Cellular Component:					GO Cellular Component:					GO Cellular Component:					GO Cellular Component:					GO Cellular Component:					GO Cellular Component:					GO Cellular Component:
Enrichment FDR	nGenes	Pathway Genes	Fold Enrichment	Pathways (click for details)	Enrichment FDR	nGenes	Pathway Genes	Fold Enrichment	Pathways (click for details)	Enrichment FDR	nGenes	Pathway Genes	Fold Enrichment	Pathways (click for details)	Enrichment FDR	nGenes	Pathway Genes	Fold Enrichment	Pathways (click for details)	Enrichment FDR	nGenes	Pathway Genes	Fold Enrichment	Pathways (click for details)	Enrichment FDR	nGenes	Pathway Genes	Fold Enrichment	Pathways (click for details)	Enrichment FDR	nGenes	Pathway Genes	Fold Enrichment	Pathways (click for details)	Enrichment FDR	nGenes	Pathway Genes	Fold Enrichment	Pathways (click for details)	Enrichment FDR	nGenes	Pathway Genes	Fold Enrichment	Pathways (click for details)	Enrichment FDR	nGenes	Pathway Genes	Fold Enrichment	Pathways (click for details)
0.043	2	3	29.2	Cak-ercc2 complex	0.012	2	4	49	Ap-4 adaptor complex	0.049	6	61	6.1	Small-subunit processome	0.023	2	5	39	Rna polymerase i transcription regulator complex	4e-13	39	307	4.4	Secretory vesicle	0.0042	3	3	20.7	Nuclear pore inner ring	0.00088	8	84	6.7	Growth cone	0.025	2	3	34.1	Nuclear pore inner ring	0.015	2	5	46.7	Rna polymerase i transcription regulator complex	0.018	10	156	3.7	Spliceosomal complex
0.043	2	3	29.2	Transcription factor tfiik complex	0.017	2	5	39.2	Smc5-smc6 complex	0.0077	8	82	6.1	Preribosome	0.023	2	5	39	Rna polymerase transcription factor sl1 complex	1.7e-10	31	247	4.3	Transport vesicle	0.008	5	13	8	Esc/e(z) complex	0.0011	8	90	6.3	Site of polarized growth	0.014	8	94	4.4	Chromosome telomeric region	0.015	2	5	46.7	Rna polymerase transcription factor sl1 complex	0.014	16	310	3	Nuclear speck
0.043	2	3	29.2	Dense core granule lumen	0.017	2	5	39.2	Tramp complex	0.0042	23	535	2.7	Ribonucleoprotein complex	0.028	4	48	8.1	Cyclin-dependent protein kinase holoenzyme complex	1.2e-14	46	377	4.2	Presynapse	0.0057	14	94	3.1	Chromosome telomeric region	0.0017	9	127	5	Distal axon	0.0029	12	162	3.8	Nuclear chromosome	0.0018	8	156	6	Spliceosomal complex	0.018	16	338	2.8	Nuclear ribonucleoprotein granule
0.043	2	3	29.2	Neuronal dense core vesicle lumen	0.0012	7	90	7.6	Respiratory chain complex	0.00049	105	4324	1.5	Protein-containing complex	0.032	4	51	7.6	Cul3-ring ubiquitin ligase complex	4.3e-13	43	373	4	Axon	0.0019	17	117	3	Ruffle	0.00028	15	258	4.1	Cell body	0.0076	11	156	3.6	Spliceosomal complex	0.0021	11	310	4.1	Nuclear speck	0.018	24	633	2.2	Nuclear body
0.033	3	8	16.4	Transcription factor tfiih holo complex	0.0012	9	163	5.4	Cullin-ring ubiquitin ligase complex						0.023	7	156	4.4	Spliceosomal complex	5.9e-12	40	354	3.9	Glutamatergic synapse	0.0094	19	162	2.4	Nuclear chromosome	0.00088	13	228	4	Neuronal cell body	0.0032	16	273	3	Chromosomal region	0.0041	11	338	3.8	Nuclear ribonucleoprotein granule	0.0027	76	2714	1.6	Nucleoplasm
0.043	3	10	13.2	Transcription factor tfiih core complex	0.0066	11	308	3.5	Mitochondrial inner membrane						3.9e-06	30	980	3	Nuclear protein-containing complex	5.8e-32	115	1110	3.6	Synapse	1.7e-07	72	715	2.1	Nucleolus	0.00015	22	473	3.3	Somatodendritic compartment	0.00011	31	633	2.5	Nuclear body	0.031	8	255	3.7	Ciliary basal body	0.012	79	3033	1.5	Nuclear lumen
0.0045	10	82	5.3	Preribosome	0.0059	12	353	3.3	Organelle inner membrane						0.0098	17	633	2.6	Nuclear body	1.5e-12	48	473	3.5	Somatodendritic compartment	1.6e-09	99	1025	2	Chromosome	0.0011	16	347	3.2	Dendritic tree	0.025	15	310	2.5	Nuclear speck	0.001	17	633	3.1	Nuclear body	0.018	83	3409	1.4	Membrane-enclosed lumen
0.031	7	61	5	Small-subunit processome	0.00016	22	707	3	Transferase complex						0.01	18	707	2.5	Transferase complex	5.5e-12	47	473	3.4	Postsynapse	0.00076	47	509	1.9	Anchoring junction	0.0011	16	354	3.2	Glutamatergic synapse	4.8e-07	47	980	2.5	Nuclear protein-containing complex	0.01	13	510	3	Ribonucleoprotein granule	0.018	83	3409	1.4	Organelle lumen
0.0075	28	535	2.3	Ribonucleoprotein complex	0.0021	18	633	2.8	Nuclear body						0.032	14	555	2.5	Chromatin	1.5e-16	77	871	3.1	Neuron projection	0.00076	50	555	1.9	Chromatin	0.00088	17	377	3.2	Presynapse	3.7e-07	49	1025	2.4	Chromosome	0.00011	24	980	2.9	Nuclear protein-containing complex	0.018	83	3409	1.4	Intracellular organelle lumen
0.033	42	1090	1.7	Golgi apparatus	5e-06	37	1361	2.7	Catalytic complex						0.023	17	715	2.3	Nucleolus	3.3e-11	54	635	2.9	Cytoplasmic vesicle membrane	0.00047	56	633	1.8	Nuclear body	0.0026	15	346	3.1	Dendrite	0.00017	33	715	2.4	Nucleolus	3.2e-05	49	2714	2.1	Nucleoplasm
0.047	45	1257	1.6	Bounding membrane of organelle	0.003	19	715	2.6	Nucleolus						0.00078	31	1361	2.2	Catalytic complex	8.4e-11	54	651	2.9	Vesicle membrane	5.2e-22	265	3033	1.8	Nuclear lumen	1.8e-07	44	1110	2.8	Synapse	0.016	23	555	2.1	Chromatin	5.8e-05	51	3033	2	Nuclear lumen
0.023	97	3033	1.4	Nuclear lumen	0.00072	25	980	2.5	Nuclear protein-containing complex						0.022	22	1025	2.1	Chromosome	9.8e-26	128	1577	2.8	Cell junction	1.5e-18	235	2714	1.8	Nucleoplasm	0.00023	31	871	2.5	Neuron projection	1.4e-12	110	2714	2.1	Nucleoplasm	5.8e-05	54	3409	1.9	Membrane-enclosed lumen
0.0042	137	4324	1.4	Protein-containing complex	4.4e-06	62	3033	2	Nuclear lumen						8.5e-07	58	2714	2.1	Nucleoplasm	7.7e-15	92	1257	2.5	Bounding membrane of organelle	8.6e-05	81	980	1.7	Nuclear protein-containing complex	3.2e-06	51	1577	2.3	Cell junction	1.4e-12	118	3033	2	Nuclear lumen	5.8e-05	54	3409	1.9	Organelle lumen
0.043	85	2714	1.4	Nucleoplasm	1e-05	55	2714	2	Nucleoplasm						5.2e-07	64	3033	2.1	Nuclear lumen	2.6e-13	90	1296	2.4	Cytoplasmic vesicle	1.9e-18	275	3409	1.7	Membrane-enclosed lumen	0.00023	39	1257	2.2	Bounding membrane of organelle	0.024	27	723	1.9	Microtubule organizing center	5.8e-05	54	3409	1.9	Intracellular organelle lumen
0.023	106	3409	1.4	Membrane-enclosed lumen	5.2e-06	65	3409	1.9	Membrane-enclosed lumen						5.2e-07	68	3409	1.9	Membrane-enclosed lumen	3.3e-13	90	1304	2.4	Intracellular vesicle	1.9e-18	275	3409	1.7	Organelle lumen	0.00073	38	1296	2.1	Cytoplasmic vesicle	3e-11	123	3409	1.8	Membrane-enclosed lumen	5.8e-05	61	4076	1.7	Membraneless organelle
0.023	106	3409	1.4	Organelle lumen	5.2e-06	65	3409	1.9	Organelle lumen						5.2e-07	68	3409	1.9	Organelle lumen	4.3e-13	93	1384	2.3	Vesicle	1.9e-18	275	3409	1.7	Intracellular organelle lumen	0.00075	38	1304	2.1	Intracellular vesicle	3e-11	123	3409	1.8	Organelle lumen	5.8e-05	61	4076	1.7	Intracellular membraneless organelle
0.023	106	3409	1.4	Intracellular organelle lumen	5.2e-06	65	3409	1.9	Intracellular organelle lumen						5.2e-07	68	3409	1.9	Intracellular organelle lumen	2.8e-11	99	1641	2.1	Plasma membrane bounded cell projection	2.4e-10	283	4076	1.4	Membraneless organelle	0.00088	39	1384	2	Vesicle	3e-11	123	3409	1.8	Intracellular organelle lumen
0.043	92	3013	1.3	Endomembrane system	0.00043	67	4076	1.6	Membraneless organelle						6.5e-05	70	4076	1.7	Membraneless organelle	3.3e-11	102	1723	2	Cell projection	2.4e-10	283	4076	1.4	Intracellular membraneless organelle	0.00028	71	3013	1.7	Endomembrane system	3.8e-07	126	4076	1.6	Membraneless organelle
0.043	119	4076	1.3	Membraneless organelle	0.00043	67	4076	1.6	Intracellular membraneless organelle						6.5e-05	70	4076	1.7	Intracellular membraneless organelle	2.5e-13	158	3013	1.8	Endomembrane system	0.0035	179	2857	1.3	Cytosol	0.0011	82	3886	1.5	Plasma membrane	3.8e-07	126	4076	1.6	Intracellular membraneless organelle
0.043	119	4076	1.3	Intracellular membraneless organelle	0.0012	68	4324	1.5	Protein-containing complex						0.01	65	4324	1.5	Protein-containing complex	3.4e-10	123	2347	1.8	Organelle membrane	0.00017	266	4324	1.3	Protein-containing complex	0.0011	87	4195	1.5	Cell periphery	0.023	110	4324	1.3	Protein-containing complex
GO Molecular Function:					GO Molecular Function:					GO Molecular Function:					GO Molecular Function:					GO Molecular Function:					GO Molecular Function:					GO Molecular Function:					GO Molecular Function:					GO Molecular Function:					GO Molecular Function:
Enrichment FDR	nGenes	Pathway Genes	Fold Enrichment	Pathways (click for details)	Enrichment FDR	nGenes	Pathway Genes	Fold Enrichment	Pathways (click for details)	Enrichment FDR	nGenes	Pathway Genes	Fold Enrichment	Pathways (click for details)	Enrichment FDR	nGenes	Pathway Genes	Fold Enrichment	Pathways (click for details)	Enrichment FDR	nGenes	Pathway Genes	Fold Enrichment	Pathways (click for details)	Enrichment FDR	nGenes	Pathway Genes	Fold Enrichment	Pathways (click for details)	Enrichment FDR	nGenes	Pathway Genes	Fold Enrichment	Pathways (click for details)	Enrichment FDR	nGenes	Pathway Genes	Fold Enrichment	Pathways (click for details)	Enrichment FDR	nGenes	Pathway Genes	Fold Enrichment	Pathways (click for details)	Enrichment FDR	nGenes	Pathway Genes	Fold Enrichment	Pathways (click for details)
					7.7e-05	6	25	23.5	Oxidoreduction-driven active transmembrane transporter activity						0.043	2	5	39	Cytochrome-c oxidase activity	1.3e-06	9	22	14.2	Atpase-coupled ion transmembrane transporter activity	0.0022	16	103	3.2	Atp-dependent activity acting on dna						0.0062	3	6	25.6	Dead/h-box rna helicase binding	0.027	2	4	58.4	Receptor-receptor interaction
					0.031	3	15	19.6	Nadh dehydrogenase (ubiquinone) activity						0.043	2	6	32.5	Nucleoside binding	1.3e-06	9	22	14.2	Atpase activity coupled to transmembrane movement of ions rotational mechanism	6.9e-05	48	460	2.2	Enzyme activator activity						0.0034	22	431	2.6	Chromatin binding	0.044	2	6	38.9	Nucleoside binding
					0.00057	6	39	15.1	Electron transfer activity						0.043	2	6	32.5	Intramolecular oxidoreductase activity interconverting aldoses and ketoses	1.3e-06	9	22	14.2	Proton-transporting atpase activity rotational mechanism	0.00012	74	860	1.8	Protein-macromolecule adaptor activity						0.01	20	428	2.4	Transcription factor binding	0.044	3	25	14	Oxidoreduction-driven active transmembrane transporter activity
					0.00057	7	63	10.9	Active monoatomic ion transmembrane transporter activity						0.018	4	25	15.6	Oxidoreduction-driven active transmembrane transporter activity	0.00011	8	30	9.2	Snap receptor activity	0.00016	78	936	1.7	Molecular adaptor activity						0.0034	35	867	2.1	Transcription cis-regulatory region binding	0.027	12	428	3.3	Transcription factor binding
					0.0018	8	108	7.3	Primary active transmembrane transporter activity						0.039	4	39	10	Electron transfer activity	0.00012	9	41	7.6	Atpase-coupled monoatomic cation transmembrane transporter activity	0.0042	56	683	1.7	Rna polymerase ii cis-regulatory region sequence-specific dna binding						0.0034	35	868	2.1	Transcription regulatory region nucleic acid binding	0.027	18	867	2.4	Transcription cis-regulatory region binding
					0.016	7	117	5.9	Proton transmembrane transporter activity						0.043	4	49	8	Lysine n-methyltransferase activity	6.6e-05	13	83	5.4	Snare binding	1.9e-06	121	1484	1.7	Zinc ion binding						0.01	28	704	2	Cis-regulatory region sequence-specific dna binding	0.027	18	868	2.4	Transcription regulatory region nucleic acid binding
					0.016	12	332	3.5	Active transmembrane transporter activity						0.043	4	49	8	Protein-lysine n-methyltransferase activity	0.00012	15	121	4.3	Channel regulator activity	7.2e-07	137	1700	1.7	Dna binding						0.0031	40	1014	2	Sequence-specific dna binding	0.027	19	924	2.4	Sequence-specific double-stranded dna binding
															0.039	5	63	7.7	Active monoatomic ion transmembrane transporter activity	0.00023	14	114	4.2	Ion channel regulator activity	0.00071	78	981	1.6	Double-stranded dna binding						0.0077	31	791	2	Rna polymerase ii transcription regulatory region sequence-specific dna binding	0.044	16	791	2.4	Rna polymerase ii transcription regulatory region sequence-specific dna binding
															0.043	5	79	6.2	N-methyltransferase activity	0.0003	14	117	4.1	Proton transmembrane transporter activity	0.00016	95	1209	1.6	Transcription regulator activity						0.004	36	924	2	Sequence-specific double-stranded dna binding	0.038	19	981	2.3	Double-stranded dna binding
															0.018	8	140	5.6	S-adenosylmethionine-dependent methyltransferase activity	0.00021	15	128	4.1	Transporter regulator activity	0.0032	68	867	1.6	Transcription cis-regulatory region binding						1.3e-05	66	1700	2	Dna binding	0.027	23	1209	2.2	Transcription regulator activity
															0.043	6	108	5.4	Primary active transmembrane transporter activity	2.7e-05	25	259	3.3	Gtpase activity	0.0032	68	868	1.6	Transcription regulatory region nucleic acid binding						0.0034	38	981	2	Double-stranded dna binding	0.044	19	1014	2.2	Sequence-specific dna binding
															0.039	8	174	4.5	Methyltransferase activity	5.7e-05	27	316	3	Gtp binding	0.0016	76	974	1.6	Enzyme regulator activity						0.0024	46	1209	1.9	Transcription regulator activity	0.0072	43	2664	1.9	Nucleic acid binding
															0.039	8	184	4.2	Transferase activity transferring one-carbon groups	0.00011	27	334	2.8	Guanyl nucleotide binding	5.2e-06	131	1689	1.6	Transition metal ion binding						8.3e-07	95	2664	1.8	Nucleic acid binding
															0.043	9	247	3.6	Mrna binding	0.00011	27	334	2.8	Guanyl ribonucleotide binding	0.00097	103	1410	1.5	Enzyme binding						0.0035	51	1484	1.8	Zinc ion binding
															0.043	12	428	2.7	Transcription factor binding	4.9e-05	37	517	2.5	Monoatomic cation transmembrane transporter activity	7.2e-07	193	2664	1.5	Nucleic acid binding						0.0062	47	1387	1.7	Identical protein binding
															0.039	21	923	2.2	Rna binding	0.00012	34	488	2.4	Inorganic cation transmembrane transporter activity	0.00021	134	1885	1.5	Catalytic activity acting on a protein						0.0056	55	1689	1.7	Transition metal ion binding
															0.0008	52	2664	1.9	Nucleic acid binding	3.9e-05	42	619	2.3	Monoatomic ion transmembrane transporter activity	2.7e-06	220	3216	1.4	Metal ion binding						0.0034	93	3216	1.5	Metal ion binding
																				0.00012	38	579	2.3	Inorganic molecular entity transmembrane transporter activity	5.7e-06	222	3296	1.4	Cation binding						0.0046	93	3296	1.4	Cation binding
																				2.7e-05	49	766	2.2	Cytoskeletal protein binding	0.00012	290	4729	1.3	Ion binding						0.0062	123	4729	1.3	Ion binding
																				0.00011	57	1029	1.9	Transporter activity	0.0005	293	4884	1.2	Small molecule binding						0.0096	125	4884	1.3	Small molecule binding
KEGG:					KEGG:					KEGG:					KEGG:					KEGG:					KEGG:					KEGG:					KEGG:					KEGG:					KEGG:
Enrichment FDR	nGenes	Pathway Genes	Fold Enrichment	Pathways (click for details)	Enrichment FDR	nGenes	Pathway Genes	Fold Enrichment	Pathways (click for details)	Enrichment FDR	nGenes	Pathway Genes	Fold Enrichment	Pathways (click for details)	Enrichment FDR	nGenes	Pathway Genes	Fold Enrichment	Pathways (click for details)	Enrichment FDR	nGenes	Pathway Genes	Fold Enrichment	Pathways (click for details)	Enrichment FDR	nGenes	Pathway Genes	Fold Enrichment	Pathways (click for details)	Enrichment FDR	nGenes	Pathway Genes	Fold Enrichment	Pathways (click for details)	Enrichment FDR	nGenes	Pathway Genes	Fold Enrichment	Pathways (click for details)	Enrichment FDR	nGenes	Pathway Genes	Fold Enrichment	Pathways (click for details)	Enrichment FDR	nGenes	Pathway Genes	Fold Enrichment	Pathways (click for details)
																				0.037	3	12	8.6	Phenylalanine metabolism	0.0064	11	54	4.2	Notch signaling pathway																0.00095	15	227	3.8	Calcium signaling pathway
																				0.021	5	28	6.2	SNARE interactions in vesicular transport	0.032	8	41	4	Other types of O-glycan biosynthesis
																				3e-05	17	131	4.5	Phagosome	0.05	7	37	3.9	Homologous recombination
																				0.026	7	63	3.8	PPAR signaling pathway	0.03	9	48	3.9	Hedgehog signaling pathway
																				0.026	7	64	3.8	Adipocytokine signaling pathway	0.047	16	141	2.3	Cell cycle
																				0.012	10	96	3.6	Oocyte meiosis
																				0.026	9	98	3.2	Oxidative phosphorylation
																				0.00066	20	227	3	Calcium signaling pathway
																				0.0058	15	175	3	Motor proteins
																				0.034	10	125	2.8	Adrenergic signaling in cardiomyocytes
																				0.019	14	183	2.6	Neuroactive ligand signaling
																				0.026	14	199	2.4	Hormone signaling
																				0.042	14	223	2.2	Endocytosis
																				0.042	14	223	2.2	Salmonella infection
																				0.036	16	261	2.1	IgSF CAM signaling
																				0.026	20	336	2.1	Neuroactive ligand-receptor interaction
																				0.0058	62	1349	1.6	Metabolic pathways
Curated.PANTHER:					Curated.PANTHER:					Curated.PANTHER:					Curated.PANTHER:					Curated.PANTHER:					Curated.PANTHER:					Curated.PANTHER:					Curated.PANTHER:					Curated.PANTHER:					Curated.PANTHER:
Enrichment FDR	nGenes	Pathway Genes	Fold Enrichment	Pathways (click for details)	Enrichment FDR	nGenes	Pathway Genes	Fold Enrichment	Pathways (click for details)	Enrichment FDR	nGenes	Pathway Genes	Fold Enrichment	Pathways (click for details)	Enrichment FDR	nGenes	Pathway Genes	Fold Enrichment	Pathways (click for details)	Enrichment FDR	nGenes	Pathway Genes	Fold Enrichment	Pathways (click for details)	Enrichment FDR	nGenes	Pathway Genes	Fold Enrichment	Pathways (click for details)	Enrichment FDR	nGenes	Pathway Genes	Fold Enrichment	Pathways (click for details)	Enrichment FDR	nGenes	Pathway Genes	Fold Enrichment	Pathways (click for details)	Enrichment FDR	nGenes	Pathway Genes	Fold Enrichment	Pathways (click for details)	Enrichment FDR	nGenes	Pathway Genes	Fold Enrichment	Pathways (click for details)
																				0.046	2	6	11.5	P00049 Parkinson disease						0.00071	3	6	35.2	P00049 Parkinson disease						0.015	2	16	14.6	P00012 Cadherin signaling pathway
																				0.027	3	11	9.4	P00021 FGF signaling pathway						0.00097	3	8	26.4	P00018 EGF receptor signaling pathway						0.015	2	18	13	P00057 Wnt signaling pathway
																														0.0019	3	11	19.2	P00021 FGF signaling pathway
Curated.Reactome:					Curated.Reactome:					Curated.Reactome:					Curated.Reactome:					Curated.Reactome:					Curated.Reactome:					Curated.Reactome:					Curated.Reactome:					Curated.Reactome:					Curated.Reactome:
Enrichment FDR	nGenes	Pathway Genes	Fold Enrichment	Pathways (click for details)	Enrichment FDR	nGenes	Pathway Genes	Fold Enrichment	Pathways (click for details)	Enrichment FDR	nGenes	Pathway Genes	Fold Enrichment	Pathways (click for details)	Enrichment FDR	nGenes	Pathway Genes	Fold Enrichment	Pathways (click for details)	Enrichment FDR	nGenes	Pathway Genes	Fold Enrichment	Pathways (click for details)	Enrichment FDR	nGenes	Pathway Genes	Fold Enrichment	Pathways (click for details)	Enrichment FDR	nGenes	Pathway Genes	Fold Enrichment	Pathways (click for details)	Enrichment FDR	nGenes	Pathway Genes	Fold Enrichment	Pathways (click for details)	Enrichment FDR	nGenes	Pathway Genes	Fold Enrichment	Pathways (click for details)	Enrichment FDR	nGenes	Pathway Genes	Fold Enrichment	Pathways (click for details)
0.046	25	475	2.3	R-GGA-1430728 Metabolism	0.02	3	29	10.1	WP831 Nuclear receptors						0.023	2	5	39	R-GGA-4641265 Repression of WNT target genes	0.0039	3	4	25.9	R-GGA-399956 CRMPs in Sema3A signaling																0.036	2	5	46.7	R-GGA-4641265 Repression of WNT target genes
					0.02	5	92	5.3	WP793 mRNA processing						0.023	3	17	17.2	R-GGA-9707564 Cytoprotection by HMOX1	0.00087	5	10	17.3	R-GGA-917977 Transferrin endocytosis and recycling																0.036	3	20	17.5	R-GGA-201722 Formation of the beta-catenin:TCF transactivating complex
															0.023	3	20	14.6	R-GGA-201722 Formation of the beta-catenin:TCF transactivating complex	0.0017	5	12	14.4	R-GGA-1222556 ROS and RNS production in phagocytes
															0.023	4	40	9.7	R-GGA-611105 Respiratory electron transport	0.0021	5	13	13.3	R-GGA-77387 Insulin receptor recycling
															0.023	5	76	6.4	R-GGA-1428517 Aerobic respiration and respiratory electron transport	0.0039	5	17	10.2	R-GGA-9639288 Amino acids regulate mTORC1
															0.019	10	230	4.2	R-GGA-73857 RNA Polymerase II Transcription	0.0039	5	17	10.2	R-GGA-9711097 Cellular response to starvation
															0.041	7	176	3.9	R-GGA-212436 Generic Transcription Pathway	0.011	4	14	9.9	R-GGA-373755 Semaphorin interactions
															0.023	10	257	3.8	R-GGA-74160 Gene expression Transcription	0.0044	5	18	9.6	R-GGA-917937 Iron uptake and transport
																				0.0085	6	33	6.3	R-GGA-74752 Signaling by Insulin receptor
																				0.011	6	36	5.8	R-GGA-8856688 Golgi-to-ER retrograde transport
																				0.0039	9	64	4.9	R-GGA-422475 Axon guidance
																				0.0039	9	65	4.8	R-GGA-9675108 Nervous system development
																				0.011	9	81	3.8	R-GGA-112315 Transmission across Chemical Synapses
																				0.0052	12	119	3.5	R-GGA-112316 Neuronal System
																				0.0052	13	137	3.3	R-GGA-500792 GPCR ligand binding
																				0.0074	14	162	3	R-GGA-199991 Membrane Trafficking
																				0.01	14	169	2.9	R-GGA-5653656 Vesicle-mediated transport
																				0.0039	18	219	2.8	R-GGA-372790 Signaling by GPCR
																				0.011	14	172	2.8	R-GGA-382551 Transport of small molecules
																				0.00029	43	665	2.2	R-GGA-162582 Signal Transduction
Curated.Wikipathways:					Curated.Wikipathways:					Curated.Wikipathways:					Curated.Wikipathways:					Curated.Wikipathways:					Curated.Wikipathways:					Curated.Wikipathways:					Curated.Wikipathways:					Curated.Wikipathways:					Curated.Wikipathways:
Enrichment FDR	nGenes	Pathway Genes	Fold Enrichment	Pathways (click for details)	Enrichment FDR	nGenes	Pathway Genes	Fold Enrichment	Pathways (click for details)	Enrichment FDR	nGenes	Pathway Genes	Fold Enrichment	Pathways (click for details)	Enrichment FDR	nGenes	Pathway Genes	Fold Enrichment	Pathways (click for details)	Enrichment FDR	nGenes	Pathway Genes	Fold Enrichment	Pathways (click for details)	Enrichment FDR	nGenes	Pathway Genes	Fold Enrichment	Pathways (click for details)	Enrichment FDR	nGenes	Pathway Genes	Fold Enrichment	Pathways (click for details)	Enrichment FDR	nGenes	Pathway Genes	Fold Enrichment	Pathways (click for details)	Enrichment FDR	nGenes	Pathway Genes	Fold Enrichment	Pathways (click for details)	Enrichment FDR	nGenes	Pathway Genes	Fold Enrichment	Pathways (click for details)
																				0.041	3	13	8	WP833 Cholesterol biosynthesis	0.01	3	6	10.3	WP804 Homologous recombination	0.02	7	111	4.4	WP808 Calcium reg. in cardiac cells	0.0029	4	17	12.1	WP790 Hedgehog signaling pathway	0.039	2	17	13.7	WP790 Hedgehog signaling pathway
																				6.4e-08	18	111	5.6	WP808 Calcium reg. in cardiac cells	8.2e-06	8	17	9.7	WP790 Hedgehog signaling pathway						0.00098	8	67	6.1	WP827 Delta-Notch signaling pathway	0.03	3	31	11.3	WP788 FAS pathway and stress induction of HSP regulation
																				0.00075	9	62	5	WP813 G protein signaling pathways	0.0044	7	31	4.7	WP788 FAS pathway and stress induction of HSP regulation											0.039	4	92	5.1	WP793 mRNA processing
																									8.2e-06	15	67	4.6	WP827 Delta-Notch signaling pathway
																									0.015	6	32	3.9	WP798 Notch signaling pathway
																									0.012	7	40	3.6	WP815 Inhibitor of DNA binding (ID) signaling pathway
																									0.0093	10	68	3	WP844 Cell cycle
																									0.016	8	55	3	WP840 G1 to S cell cycle control
																									0.0016	18	141	2.6	WP752 EGFR1 signaling pathway
