## Supplementary Table 4 for "Gene expression in the hypothalamus of gonad-sex chromosome divergent embryonic chickens"

### Sheet: Sheet1
Supplementary Table 4: Differentially Expressed Gene Chromosomal Distribution
	Down SZZ vs SZW	Up SZZ vs SZW	Down FZZ vs FZW	Up FZZ vs FZW	Down SZZ vs FZZ	Up SZZ vs FZZ	Down SZW vs FZW	Up SZW vs FZW	Down Interaction	Up Interaction
Autosomes	121	256	159	253	600	930	289	406	205	183
W Chromosome	2	32	2	22	2	2	2	1	1	1
Z Chromosome	348	17	169	10	16	76	15	26	11	3
