## Supplementary Table 6 for "Gene expression in the hypothalamus of gonad-sex chromosome divergent embryonic chickens"

### Sheet: Sheet1
Supplementary Table 6: WGCNA Module Chromosomal Distribution
	Black	Blue	Brown	Cyan	Dark Green	Dark Red	Dark Turquoise	Green	Green Yellow	Grey	Grey60	Light Cyan	Light Green	Light Yellow	Magenta	Midnightblue	Pink	Purple	Red	Royal Blue	Salmon	Tan	Turquoise	Yellow
Autosomes	570	1379	1367	320	48	70	57	773	518	2054	175	191	144	150	579	235	577	497	685	88	369	429	2051	377
Mitochondria	24	0	3	3	7	0	0	0	1	4	0	0	0	0	1	0	0	2	1	0	0	0	0	0
W Chromosome	0	0	0	0	1	0	0	0	0	3	1	0	0	0	0	1	0	44	0	0	1	0	0	2
Z Chromosome	7	88	19	6	1	0	3	10	19	47	4	5	7	0	12	3	17	11	2	0	5	13	71	421
